# A conserved role for SFPQ in repression of pathogenic cryptic last exons

**DOI:** 10.1101/2020.03.18.996827

**Authors:** Patricia M. Gordon, Fursham Hamid, Eugene V. Makeyev, Corinne Houart

## Abstract

The RNA-binding protein SFPQ plays an important role in neuronal development and has been associated with several neurodegenerative disorders, including ALS, FTLD, and Alzheimer’s Disease. Here, we report that loss of *sfpq* leads to premature termination of multiple transcripts due to widespread activation of previously unannotated cryptic last exons (CLEs). These CLEs appear preferentially in long introns of genes with neuronal functions and dampen gene expression outputs and/or give rise to short peptides interfering with the normal gene functions. We show that one such peptide encoded by the CLE-containing *epha4b* mRNA isoform is responsible for neurodevelopmental defects in the *sfpq* mutant. The uncovered CLE-repressive activity of SFPQ is conserved in mouse and human, and SFPQ-inhibited CLEs are found across ALS iPSC-derived neurons. These results greatly expand our understanding of SFPQ function and uncover a new gene regulation mechanism with wide relevance to human pathologies.
