## Supplemental Table 1 for "A conserved role for SFPQ in repression of pathogenic cryptic last exons"

### Sheet: Sheet1
GO term	Description	P-value	FDR q-value
GO:0032502	developmental process	3.33e-16	2.8e-12
GO:0048856	anatomical structure development	4.42e-16	1.85e-12
GO:0002088	lens development in camera-type eye	6.21e-12	1.74e-08
GO:0030198	extracellular matrix organization	8.22e-11	1.72e-07
GO:0043062	extracellular structure organization	2.33e-10	3.91e-07
GO:0022610	biological adhesion	1.02e-08	1.42e-05
GO:0007155	cell adhesion	1.02e-08	1.22e-05
GO:0007601	visual perception	6.35e-08	6.66e-05
GO:0050953	sensory perception of light stimulus	1.33e-07	0.000124
GO:0032501	multicellular organismal process	1.35e-06	0.00113
GO:0097485	neuron projection guidance	3.56e-06	0.00271
GO:0045214	sarcomere organization	6.67e-06	0.00467
GO:0007411	axon guidance	9.96e-06	0.00643
GO:0003008	system process	2.12e-05	0.0127
GO:0098609	cell-cell adhesion	3.13e-05	0.0175
GO:0048646	anatomical structure formation involved in morphogenesis	3.6e-05	0.0189
GO:0009653	anatomical structure morphogenesis	0.000123	0.0609
GO:0001501	skeletal system development	0.0002	0.0932
GO:0031346	positive regulation of cell projection organization	0.0002	0.0883
GO:0031032	actomyosin structure organization	0.000208	0.0873
GO:0060536	cartilage morphogenesis	0.000237	0.0947
GO:0016043	cellular component organization	0.000252	0.0962
GO:0006941	striated muscle contraction	0.000264	0.0962
GO:0038065	collagen-activated signaling pathway	0.000297	0.104
GO:0038063	collagen-activated tyrosine kinase receptor signaling pathway	0.000297	0.0998
GO:0006636	unsaturated fatty acid biosynthetic process	0.000315	0.102
GO:0003009	skeletal muscle contraction	0.000315	0.0979
GO:0060048	cardiac muscle contraction	0.000315	0.0945
GO:0032989	cellular component morphogenesis	0.000392	0.113
GO:0071840	cellular component organization or biogenesis	0.0004	0.112
GO:0033559	unsaturated fatty acid metabolic process	0.000405	0.11
GO:0072330	monocarboxylic acid biosynthetic process	0.000418	0.11
GO:0098742	cell-cell adhesion via plasma-membrane adhesion molecules	0.000446	0.113
GO:0007600	sensory perception	0.000489	0.121
GO:0007156	homophilic cell adhesion via plasma membrane adhesion molecules	0.000507	0.122
GO:0006937	regulation of muscle contraction	0.000514	0.12
GO:0071711	basement membrane organization	0.000556	0.126
GO:0000902	cell morphogenesis	0.000566	0.125
GO:0048731	system development	0.000568	0.122
GO:0030036	actin cytoskeleton organization	0.00071	0.149
GO:0048664	neuron fate determination	0.00072	0.147
GO:0033333	fin development	0.00081	0.162
GO:0006928	movement of cell or subcellular component	0.000861	0.168
GO:0000904	cell morphogenesis involved in differentiation	0.000918	0.175
GO:0006633	fatty acid biosynthetic process	0.000992	0.185
