## Supplemental Table 2 for "A conserved role for SFPQ in repression of pathogenic cryptic last exons"

### Sheet: Sheet1
GO term	Description	P-value	FDR q-value
GO:0001704	formation of primary germ layer	9.66e-10	8.1e-06
GO:0001707	mesoderm formation	9.53e-08	0.0004
GO:0001706	endoderm formation	5.24e-06	0.0147
GO:0003002	regionalization	6.08e-06	0.0128
GO:0009888	tissue development	9.13e-06	0.0153
GO:0048696	regulation of collateral sprouting in absence of injury	1.11e-05	0.0155
GO:0007017	microtubule-based process	1.15e-05	0.0137
GO:0048646	anatomical structure formation involved in morphogenesis	2.62e-05	0.0275
GO:0006928	movement of cell or subcellular component	2.8e-05	0.0261
GO:0048670	regulation of collateral sprouting	3.23e-05	0.0271
GO:0007389	pattern specification process	3.35e-05	0.0256
GO:0048341	paraxial mesoderm formation	3.49e-05	0.0244
GO:0007498	mesoderm development	4.17e-05	0.0269
GO:0072045	convergent extension involved in nephron morphogenesis	0.000104	0.0625
GO:0070286	axonemal dynein complex assembly	0.000107	0.0601
GO:0007018	microtubule-based movement	0.000151	0.0789
GO:0003341	cilium movement	0.000171	0.0843
GO:0060972	left/right pattern formation	0.000183	0.0855
GO:0048738	cardiac muscle tissue development	0.000183	0.081
GO:0035295	tube development	0.000184	0.077
GO:0048598	embryonic morphogenesis	0.000193	0.077
GO:0055005	ventricular cardiac myofibril assembly	0.000208	0.0793
GO:0003318	cell migration to the midline involved in heart development	0.000215	0.0784
GO:0060429	epithelium development	0.000257	0.09
GO:0009952	anterior/posterior pattern specification	0.000277	0.0928
GO:0009887	animal organ morphogenesis	0.000288	0.0931
GO:0045197	establishment or maintenance of epithelial cell apical/basal polarity	0.000329	0.102
GO:0038092	nodal signaling pathway	0.000345	0.103
GO:0060029	convergent extension involved in organogenesis	0.000345	0.0999
GO:0061245	establishment or maintenance of bipolar cell polarity	0.000375	0.105
GO:0035088	establishment or maintenance of apical/basal cell polarity	0.000375	0.101
GO:0060973	cell migration involved in heart development	0.000478	0.125
GO:0045176	apical protein localization	0.000516	0.131
GO:0007525	somatic muscle development	0.000516	0.127
GO:0035721	intraciliary retrograde transport	0.000516	0.124
GO:0035239	tube morphogenesis	0.000647	0.151
GO:0071526	semaphorin-plexin signaling pathway	0.000888	0.201
GO:0010862	positive regulation of pathway-restricted SMAD protein phosphorylation	0.000972	0.215
GO:0060395	SMAD protein signal transduction	0.000972	0.209
