## Supplemental Table 3 for "A conserved role for SFPQ in repression of pathogenic cryptic last exons"

### Sheet: Sheet1
Gene name	Gene ID	Gene Coordinates	q_value
CABZ01054405.2	XLOC_025848	chr4:58170919-58181769	0.00481012
nbeaa	XLOC_002823	chr10:35454171-35763148	0.00481012
CU181898.3	XLOC_022164	chr25:8047998-8127463	0.00481012
si:dkey-27p18.3	XLOC_027641	chr5:24189947-24208100	0.00481012
dlg5a	XLOC_006129	chr13:16391202-16546052	0.00481012
MAST2	XLOC_030386	chr6:33359179-33568476	0.00481012
acbd5a	XLOC_021563	chr24:5999273-6016463	0.00481012
b4galt2	XLOC_015517	chr2:33193695-33394462	0.00481012
immp2l	XLOC_022771	chr25:21968645-22178039	0.00481012
smarcd3b	XLOC_032155	chr7:44166119-44219635	0.00481012
ttc27	XLOC_011105	chr17:22574333-22777132	0.00481012
si:dkey-246i21.1	XLOC_020789	chr23:29428743-29500453	0.00481012
HID1	XLOC_023751	chr3:57553185-57565369	0.00481012
fam189a1	XLOC_031239	chr7:32479800-32670690	0.00481012
BX511086.1	XLOC_031550	chr7:70493845-70652404	0.00481012
vstm4b	XLOC_004803	chr12:2666839-2683742	0.00481012
gdf11	XLOC_003836	chr11:15975315-16122267	0.00481012
MAPK8IP1 (1 of 2)	XLOC_032389	chr7:75732472-75755622	0.00481012
-	XLOC_006993	chr13:48840988-48979873	0.00481012
-	XLOC_014991	chr2:49655479-49664029	0.00481012
NSUN6	XLOC_031584	chr7:74439956-74500031	0.00481012
gli2b	XLOC_004078	chr11:44900452-45122864	0.00481012
-	XLOC_030049	chr6:59251669-59255831	0.00481012
col11a2	XLOC_013779	chr19:7802258-7847742	0.00481012
iqca1	XLOC_029617	chr6:15662438-15810851	0.00481012
PARD3B (1 of 2)	XLOC_034764	chr9:14842566-15484363	0.00481012
EFNA2 (2 of 2)	XLOC_003830	chr11:14672397-14882992	0.00481012
neto1l	XLOC_021239	chr24:15801849-16040702	0.00481012
ctdp1	XLOC_013859	chr19:12254282-12470333	0.00481012
gstcd	XLOC_001364	chr1:50458789-50572686	0.00481012
-	XLOC_000207	Zv9_NA503:37234-160433	0.00481012
vti1a	XLOC_005691	chr12:32847074-33109637	0.00481012
AAK1 (1 of 2)	XLOC_033173	chr8:51225592-51319801	0.00481012
matn3b	XLOC_006817	chr13:32851045-32859487	0.00481012
si:dkeyp-19e1.3	XLOC_022353	chr25:24844936-24903338	0.00481012
poc1b	XLOC_022727	chr25:18854267-18922771	0.00481012
efna2	XLOC_014699	chr2:26451725-26592673	0.00481012
si:dkey-164k14.1	XLOC_020835	chr23:32792946-33158384	0.00481012
kremen1	XLOC_028437	chr5:17925625-17999694	0.00481012
dock4b	XLOC_024909	chr4:6222492-6380326	0.00481012
-	XLOC_023756	chr3:57854554-57997860	0.00481012
afap1	XLOC_005046	chr12:24172430-24268033	0.00481012
lhx9	XLOC_019628	chr22:24969560-24982414	0.00481012
bcas3	XLOC_008580	chr15:26276819-26703647	0.00481012
si:dkeyp-68b7.10	XLOC_015094	chr2:58620760-58638219	0.00481012
ZBTB16 (2 of 2)	XLOC_009001	chr15:17197036-17304836	0.00481012
robo2	XLOC_009248	chr15:37841302-38214087	0.00481012
dph1	XLOC_009097	chr15:25245304-25423871	0.00481012
-	XLOC_000781	Zv9_scaffold3551:27776-277884	0.00481012
tnks	XLOC_017606	chr21:18753911-18938795	0.00481012
chsy1	XLOC_030946	chr7:10106855-10292018	0.00481012
qkib	XLOC_005995	chr13:3318470-3498276	0.00481012
nos1apa	XLOC_029798	chr6:34436557-34646972	0.00481012
ttna	XLOC_035088	chr9:43967887-44147003	0.00481012
exoc4	XLOC_025023	chr4:14671219-14884146	0.00481012
ENSDARG00000090222	XLOC_010209	chr16:11008134-11028028	0.00481012
ell2	XLOC_017526	chr21:10173062-10198973	0.00481012
slc8a3	XLOC_006872	chr13:36598299-36692287	0.00481012
rbms3	XLOC_010590	chr16:42304455-42568075	0.00481012
epha4b	XLOC_014871	chr2:40081792-40270129	0.00481012
prpf4	XLOC_028038	chr5:58884594-58896115	0.00481012
DENND1A	XLOC_017492	chr21:7907454-7973103	0.00481012
rad51b	XLOC_016097	chr20:9653102-9748143	0.00481012
prickle2	XLOC_003860	chr11:19791065-19889344	0.00481012
trip4	XLOC_032250	chr7:55924876-56069931	0.00481012
snx29	XLOC_005010	chr12:20504627-20755538	0.00481012
FOXJ3	XLOC_004451	chr11:27162521-27295850	0.00481012
magi1b	XLOC_003858	chr11:19293398-19511153	0.00481012
cux1a	XLOC_003313	chr10:33853323-34111618	0.00481012
macf1	XLOC_014140	chr19:36588261-36899474	0.00481012
mipol1	XLOC_011002	chr17:10103036-10275534	0.00481012
kalrna	XLOC_034096	chr9:4235363-4407162	0.00481012
EPHB3 (2 of 2)	XLOC_019192	chr22:38784282-38865635	0.00481012
ENSDARG00000074705	XLOC_021477	chr24:40850675-40959407	0.00481012
nkain4	XLOC_020604	chr23:14375189-14515960	0.00481012
atp1a2a	XLOC_015660	chr2:44264575-44317038	0.00481012
ap1g1	XLOC_032344	chr7:70398997-70431111	0.00481012
ARID5B	XLOC_004883	chr12:8926154-9140030	0.00481012
snrnp70	XLOC_023486	chr3:32062042-32070750	0.00481012
brip1	XLOC_009111	chr15:26801203-26871694	0.00481012
afap1	XLOC_005046	chr12:24172430-24268033	0.00481012
fbln2	XLOC_003947	chr11:28151233-28260572	0.00481012
kank1	XLOC_027950	chr5:46464912-46559478	0.00481012
txlna	XLOC_014081	chr19:31081855-31098800	0.00481012
IPO11	XLOC_033624	chr8:32876765-33202730	0.00939651
MAP1S (2 of 2)	XLOC_019779	chr22:39677217-39711647	0.00939651
AL929322.1	XLOC_007470	chr14:24079110-24482336	0.0128952
5S_rRNA	XLOC_020885	chr23:37035007-37122848	0.0128952
ntn1a	XLOC_029633	chr6:17998837-18121555	0.0128952
erbb3b	XLOC_020211	chr23:25519686-25575551	0.0128952
si:dkey-71b5.9	XLOC_010364	chr16:24136256-24197706	0.0128952
wipf2b	XLOC_013216	chr19:6226898-6244007	0.0128952
sall3a	XLOC_009565	chr16:7848804-7868177	0.0128952
setd4	XLOC_002082	chr1:47602698-47611426	0.0128952
raly	XLOC_030567	chr6:49973815-50155371	0.0163253
numbl	XLOC_008441	chr15:13645544-13762962	0.0163253
SH3RF3 (1 of 2)	XLOC_035189	chr9:57554027-57606825	0.0163253
C12H10orf90	XLOC_005781	chr12:45467636-45518821	0.0163253
MAP4 (3 of 3)	XLOC_021494	chr24:42088363-42227122	0.0163253
b3gntl1	XLOC_002227	chr1:57653211-57670482	0.0200025
steap3	XLOC_034053	chr9:876962-886237	0.0200025
fndc3ba	XLOC_014686	chr2:25463795-25690456	0.0237676
ncam1a	XLOC_018222	chr21:22611858-23024668	0.0269367
CU571169.1	XLOC_024900	chr4:5674212-5679424	0.0269367
SERP1 (2 of 3)	XLOC_020447	chr23:44760941-44769699	0.0269367
ptprsa	XLOC_019296	chr22:3355617-3664352	0.0302093
sema5b,si:dkey-267l16.1	XLOC_035046	chr9:38528659-38802246	0.0302093
kmt2cb	XLOC_014520	chr2:12639613-12829533	0.0327608
pard3	XLOC_014908	chr2:43306082-43490870	0.0327608
raph1	XLOC_034757	chr9:14089738-14239273	0.0327608
smarcc1a	XLOC_010633	chr16:45194689-45232432	0.0327608
CR925817.1	XLOC_004219	chr11:7088899-7116805	0.0396835
