## Supplemental Table 4 for "A conserved role for SFPQ in repression of pathogenic cryptic last exons"

### Sheet: Sheet1
GO term	Description	P-value	FDR q-value
GO:0033564	anterior/posterior axon guidance	1.67e-05	0.14
GO:0048670	regulation of collateral sprouting	1.67e-05	0.0699
GO:0050770	regulation of axonogenesis	5.2e-05	0.145
GO:0021952	central nervous system projection neuron axonogenesis	5.56e-05	0.117
GO:0010769	regulation of cell morphogenesis involved in differentiation	8.85e-05	0.148
GO:0021955	central nervous system neuron axonogenesis	0.000112	0.156
GO:0022604	regulation of cell morphogenesis	0.000147	0.176
GO:0061387	regulation of extent of cell growth	0.000228	0.239
GO:0010975	regulation of neuron projection development	0.000333	0.31
GO:0009887	animal organ morphogenesis	0.000406	0.341
GO:0032989	cellular component morphogenesis	0.00058	0.442
GO:0001558	regulation of cell growth	0.000598	0.418
GO:0016043	cellular component organization	0.000599	0.386
GO:0048696	regulation of collateral sprouting in absence of injury	0.000616	0.369
GO:0032502	developmental process	0.000657	0.367
GO:0048638	regulation of developmental growth	0.000686	0.36
GO:0030030	cell projection organization	0.000751	0.371
GO:0071840	cellular component organization or biogenesis	0.000791	0.369
GO:0007409	axonogenesis	0.000852	0.376
GO:0120035	regulation of plasma membrane bounded cell projection organization	0.000881	0.37
GO:0031344	regulation of cell projection organization	0.000881	0.352
GO:0060536	cartilage morphogenesis	0.000904	0.345
