## Supplemental Table 5 for "A conserved role for SFPQ in repression of pathogenic cryptic last exons"

### Sheet: CLEs_list
Gene ID	Gene name	CLE Coordinate	Strand	DeltaPsi (sfpq-/- vs siblings)	Probability
ENSDARG00000011600	epha4b	chr2:40499185-40499320	+	0.75853	1
ENSDARG00000056181	ncam1a	chr21:23606388-23606546	-	0.74758	0.999
ENSDARG00000007918	ttc27	chr17:22815972-22816253	+	0.7278	1
ENSDARG00000056346	acap1	chr23:36897897-36898262	-	0.7189	1
ENSDARG00000021110	poc1b	chr25:18323683-18324043	-	0.68372	1
ENSDARG00000098766	pcxa	chr21:26806881-26807491	+	0.67347	1
ENSDARG00000061471	sema5ba	chr9:37937792-37938482	-	0.67075	0.995
ENSDARG00000037196	ARID5B	chr12:8204272-8204676	+	0.663	0.999
ENSDARG00000070080	nbeaa	chr10:34520612-34520948	+	0.66233	0.997
ENSDARG00000090230	tmem108	chr24:9606392-9606510	+	0.66024	0.999
ENSDARG00000009899	znf385a	chr23:28354704-28355057	-	0.64615	0.999
ENSDARG00000105120	gab2	chr15:9536594-9537180	-	0.61554	0.997
ENSDARG00000059738	ptprsa	chr22:3650025-3650616	-	0.60885	0.986
ENSDARG00000061904	fhod3b	chr16:19060780-19062070	-	0.58166	0.991
ENSDARG00000007172	plxna3	chr8:9326617-9327091	-	0.57616	1
ENSDARG00000015016	kif26ab	chr17:45934012-45934198	+	0.54663	0.995
ENSDARG00000103739	BAHCC1 (1 of many)	chr3:56990816-56991282	+	0.54403	0.993
ENSDARG00000000966	ncor2	chr8:43544650-43544902	-	0.51898	0.997
ENSDARG00000032435	itga9	chr13:47693004-47693347	-	0.51727	0.994
ENSDARG00000044924	gdf11	chr11:15494668-15494989	+	0.50674	0.997
ENSDARG00000077650	tnks	chr21:19916571-19918943	+	0.46343	0.998
ENSDARG00000038121	NA	chr18:25648961-25649153	-	0.46092	0.985
ENSDARG00000099118	TRAPPC9	chr19:4327400-4327504	+	0.44827	0.956
ENSDARG00000036558	col18a1	chr9:42030364-42030572	+	0.42897	1
ENSDARG00000062305	rims3	chr19:25634225-25634386	-	0.42885	0.952
ENSDARG00000078179	fndc3ba	chr2:25743680-25744006	+	0.42591	0.956
ENSDARG00000016934	ttyh2	chr12:38433251-38433523	+	0.40307	0.978
ENSDARG00000070074	lrp8	chr6:34589928-34590151	+	0.39864	0.896
ENSDARG00000001933	prkag2b	chr2:13393303-13393499	+	0.39633	0.888
ENSDARG00000039373	epha3	chr9:16457100-16457919	+	0.39519	0.971
ENSDARG00000078179	fndc3ba	chr2:25739059-25739113	+	0.3898	0.965
ENSDARG00000078942	enox2	chr14:22901343-22902236	+	0.38819	0.943
ENSDARG00000099113	UNC13B	chr10:16971123-16971222	+	0.37043	0.963
ENSDARG00000097893	si:ch211-239b20.2	chr25:9585765-9585933	-	0.36565	0.954
ENSDARG00000060372	plxna2	chr23:33008933-33011588	-	0.35781	0.922
ENSDARG00000004074	bach2b	chr20:24161404-24161455	-	0.34795	0.976
ENSDARG00000040991	cttnbp2	chr18:20813718-20813983	-	0.32364	0.943
ENSDARG00000052697	fam172a	chr5:49343196-49343407	-	0.3221	0.917
ENSDARG00000077317	snx29	chr12:19336452-19337055	+	0.32156	0.887
ENSDARG00000004336	exoc4	chr4:15704613-15704639	+	0.321	0.939
ENSDARG00000007461	srgap1a	chr18:13006886-13007198	-	0.31938	0.876
ENSDARG00000059460	sbf2	chr7:66684252-66684813	+	0.31404	0.916
ENSDARG00000041483	paqr6	chr16:45773400-45773466	+	0.31261	0.905
ENSDARG00000004714	tcf12	chr7:52352828-52353057	-	0.31161	0.836
ENSDARG00000090764	bcas3	chr15:27032308-27032505	+	0.30725	0.88
ENSDARG00000015156	fbln2	chr11:27031320-27032886	+	0.30632	0.993
ENSDARG00000088799	XXYLT1	chr11:34194325-34194496	-	0.30539	0.879
ENSDARG00000074502	zmiz1a	chr13:30191382-30192252	+	0.29818	0.967
ENSDARG00000061335	galnt1	chr16:27124321-27124485	+	0.28547	0.961
ENSDARG00000062469	hipk3a	chr25:15197732-15198888	+	0.27629	0.899
ENSDARG00000031968	cpped1	chr12:19765748-19766872	+	0.27614	0.951
ENSDARG00000092154	tex264a	chr6:42207505-42207539	-	0.27096	0.896
ENSDARG00000079326	si:ch211-53f16.1	chr8:51888339-51888393	-	0.26632	0.897
ENSDARG00000088337	wu:fc34e06	chr1:39979312-39979366	+	0.26487	0.885
ENSDARG00000030733	b3gat2	chr13:27843242-27843259	+	0.26044	0.878
ENSDARG00000062220	plekha7b	chr7:26875785-26875851	+	0.25413	0.884
ENSDARG00000028661	cntfr	chr10:13813624-13814437	-	0.24931	0.958
ENSDARG00000043643	ehbp1	chr17:24132204-24132285	+	0.24821	0.894
ENSDARG00000011615	mybpc3	chr7:31624140-31624304	+	0.24781	0.878
ENSDARG00000053713	ccdc88c	chr17:38671200-38671780	+	0.24735	0.988
ENSDARG00000036541	rhbdf1a	chr3:54711681-54712199	-	0.24343	0.834
ENSDARG00000061335	galnt1	chr16:27018239-27018333	+	0.24168	0.825
ENSDARG00000037030	casz1	chr23:29127385-29127429	-	0.24039	0.83
ENSDARG00000102855	neo1a	chr7:53622829-53623004	+	0.23518	0.96
ENSDARG00000102312	scn12ab	chr24:40838989-40839365	+	0.2345	0.963
ENSDARG00000105112	ntn1a	chr6:23443869-23444657	-	0.23416	0.908
ENSDARG00000101949	numbl	chr15:14613100-14613164	-	0.22757	0.855
ENSDARG00000016404	ptch1	chr8:29961127-29961626	+	0.22659	0.937
ENSDARG00000074590	wdpcp	chr17:24406569-24406635	+	0.21639	0.841
ENSDARG00000075560	kmt2cb	chr2:13169400-13169600	+	0.21513	0.83
ENSDARG00000016676	gnao1a	chr18:22856344-22856488	+	0.21005	0.948
ENSDARG00000074526	zbtb16b	chr15:18356566-18356705	-	0.20519	0.966
ENSDARG00000009194	col16a1	chr19:39017134-39017477	-	0.20484	0.963
ENSDARG00000042975	auh	chr10:5442867-5443336	+	0.20468	0.999
ENSDARG00000073688	NAV2 (1 of many)	chr7:16591249-16591333	+	0.19821	0.83
ENSDARG00000032188	lrrc8aa	chr21:4112400-4112553	+	0.1917	0.917
ENSDARG00000003087	ubxn6	chr22:22238141-22238564	+	0.18473	0.874
ENSDARG00000032795	tmem8a	chr1:9252314-9252521	-	0.17861	0.806
ENSDARG00000007663	amph	chr2:31916762-31916795	-	0.17729	0.803
ENSDARG00000063230	bmp7b	chr23:6584116-6584170	-	0.16881	0.857
ENSDARG00000004336	exoc4	chr4:15660346-15660549	+	0.16699	0.889
ENSDARG00000004074	bach2b	chr20:24200516-24200587	-	0.1642	0.839
ENSDARG00000033327	unc5b	chr13:29012659-29012718	+	0.16266	0.913
ENSDARG00000099149	hs3st3b1a	chr3:44703165-44703207	+	0.15938	0.846
ENSDARG00000002365	cers5	chr22:5759957-5760387	-	0.15817	0.984
ENSDARG00000091513	si:dkey-22o12.2	chr1:29552659-29553033	-	0.15704	0.852
ENSDARG00000012824	itga3b	chr12:5618664-5618751	-	0.152	0.888
ENSDARG00000074526	zbtb16b	chr15:18359063-18359815	-	0.14807	0.966
ENSDARG00000041449	spred1	chr17:52564820-52564847	-	0.14773	0.846
ENSDARG00000004336	exoc4	chr4:15726574-15726618	+	0.14147	0.849
ENSDARG00000078026	zcchc24	chr13:30501957-30502189	-	0.14062	0.861
ENSDARG00000095086	cfdp1	chr18:22438859-22439404	+	0.13413	0.967
ENSDARG00000012942	itgb5	chr9:22896825-22898077	+	0.13028	0.821
ENSDARG00000052061	col4a6	chr7:50649749-50649781	-	0.1211	0.873
ENSDARG00000038863	bre	chr17:41167875-41167934	+	0.12087	0.948
ENSDARG00000005026	tshz1	chr19:21797298-21797643	+	0.11462	0.858
ENSDARG00000002564	syngr1a	chr3:21123670-21124121	-	0.11146	0.872
ENSDARG00000051939	pcxb	chr7:60420840-60420997	-	0.091223	0.883
ENSDARG00000021488	cyth1b	chr12:34067865-34067973	+	0.088179	0.867
ENSDARG00000062055	rnf38	chr1:18180430-18180530	+	0.087863	0.814
ENSDARG00000102249	PEPD	chr18:1695133-1695406	-	0.084553	0.979
ENSDARG00000038446	nrp2b	chr9:14493327-14493641	-	0.084394	0.834
ENSDARG00000098141	supt3h	chr17:5075777-5075801	-	0.075553	0.866
ENSDARG00000051939	pcxb	chr7:60442695-60443064	-	0.073672	0.975
ENSDARG00000098916	krit1	chr19:46414953-46415019	-	0.071867	0.835
ENSDARG00000026531	alcama	chr10:28925948-28926102	-	0.069329	0.909
ENSDARG00000070470	sh3rf1	chr20:23857763-23858349	+	0.067629	0.823
ENSDARG00000061600	tmem2	chr5:25198797-25198942	+	0.064125	0.812
ENSDARG00000009681	med27	chr8:11943815-11943988	-	0.054661	0.92
ENSDARG00000007184	zbtb16a	chr21:23167880-23168461	-	0.049657	0.956
ENSDARG00000062019	rufy2	chr13:22756457-22758193	-	-0.18349	0.827
ENSDARG00000100808	si:ch211-255f4.12	chr22:1594019-1594116	+	-0.24317	0.852
ENSDARG00000097724	si:ch211-84g22.1	chr3:23834449-23834801	+	-0.43362	0.955
