## Supplemental Table 6 for "A conserved role for SFPQ in repression of pathogenic cryptic last exons"

### Sheet: CLEconsequence
Gene ID	Gene name	CLE transcript ID	ORF predicted?	Position of stop codon To Last exon junction	Decay by NMD?	CLE protein size (kDa)	Reference protein sizes (kDa)	Domains missing from CLE protein
ENSDARG00000005026	tshz1	MSTRG.10476.2	TRUE	-44	FALSE	3.08	125.29	Not identified
ENSDARG00000062305	rims3	MSTRG.10535.2	TRUE	-74	FALSE	11.88	35.09	C2 domain (Calcium/lipid-binding domain, CaLB)
ENSDARG00000009194	col16a1	MSTRG.10772.7	TRUE	-13	FALSE	10.12	175.23	Concanavalin A-like lectins/glucanases
ENSDARG00000075560	kmt2cb	MSTRG.11329.2	TRUE	-16	FALSE	7.26	536.69	FYVE/PHD zinc finger,SET domain,HMG-box
ENSDARG00000001933	prkag2b	MSTRG.11331.1	TRUE	-110	FALSE	18.59	58.63	CBS-domain pair
ENSDARG00000078179	fndc3ba	MSTRG.11573.2	TRUE	-56	FALSE	9.24	132.22	Fibronectin type III
ENSDARG00000078179	fndc3ba	MSTRG.11573.3	TRUE	-32	FALSE	8.36	132.22	Fibronectin type III
ENSDARG00000011600	epha4b	MSTRG.11873.4	TRUE	-41	FALSE	31.57	107.36,101.53	Protein kinase-like (PK-like),Galactose-binding domain-like,Fibronectin type III,SAM/Pointed domain
ENSDARG00000042975	auh	MSTRG.1271.2	TRUE	-110	FALSE	26.51	35.75	ClpP/crotonase
ENSDARG00000070470	sh3rf1	MSTRG.12735.1	TRUE	-63	FALSE	17.93	96.8,94.49	SH3-domain,RING/U-box
ENSDARG00000004074	bach2b	MSTRG.12744.3	TRUE	48	FALSE	5.17	90.53	POZ domain,A DNA-binding domain in eukaryotic transcription factors,Leucine zipper domain
ENSDARG00000077650	tnks	MSTRG.13900.2	TRUE	-86	FALSE	31.35	137.72,84.59	Ankyrin repeat,ADP-ribosylation,SAM/Pointed domain
ENSDARG00000056181	ncam1a	MSTRG.14005.13	TRUE	-149	FALSE	7.37	97.79,92.07	Immunoglobulin,Fibronectin type III
ENSDARG00000098766	pcxa	MSTRG.14078.1	TRUE	-3	FALSE	43.78	129.91	Aldolase,Glutathione synthetase ATP-binding domain-like,post-HMGL domain-like,PreATP-grasp domain,Rudiment single hybrid motif,Single hybrid motif,Aldolase,Glutathione synthetase ATP-binding domain-like,post-HMGL domain-like,PreATP-grasp domain,Rudiment single hybrid motif,Single hybrid motif
ENSDARG00000002365	cers5	MSTRG.14756.2	TRUE	-133	FALSE	11.22	42.57	Homeodomain-like
ENSDARG00000099113	UNC13B	MSTRG.1499.2	TRUE	-19	FALSE	6.27	174.13	C2 domain (Calcium/lipid-binding domain, CaLB),Cysteine-rich domain
ENSDARG00000003087	ubxn6	MSTRG.15160.2	TRUE	-29	FALSE	9.68	48.07	PUG domain-like,Ubiquitin-like
ENSDARG00000032795	tmem8a	MSTRG.154.3	TRUE	-48	FALSE	18.26	82.61,76.12	Not identified
ENSDARG00000063230	bmp7b	MSTRG.15668.3	TRUE	-44	FALSE	16.28	46.97	Cystine-knot cytokines
ENSDARG00000009899	znf385a	MSTRG.16113.7	TRUE	-32	FALSE	1.54	46.53,47.19	beta-beta-alpha zinc fingers
ENSDARG00000037030	casz1	MSTRG.16132.3	TRUE	-36	FALSE	1.43	220.55,180.84	Not identified
ENSDARG00000026531	alcama	MSTRG.1705.3	TRUE	-29	FALSE	3.19	62.04	Immunoglobulin
ENSDARG00000062469	hipk3a	MSTRG.17627.1	TRUE	-52	FALSE	46.09	135.19,135.41	Protein kinase-like (PK-like)
ENSDARG00000021110	poc1b	MSTRG.17687.2	TRUE	-120	FALSE	44.99	53.9	WD40 repeat-like
ENSDARG00000070080	nbeaa	MSTRG.1806.2	TRUE	-63	FALSE	12.65	326.48,66.77,259.05	Concanavalin A-like lectins/glucanases
ENSDARG00000002564	syngr1a	MSTRG.18681.2	TRUE	-99	FALSE	21.23	24.53	Not identified
ENSDARG00000103739	BAHCC1 (1 of many)	MSTRG.19491.2	TRUE	-26	FALSE	7.26	304.7	Not identified
ENSDARG00000004336	exoc4	MSTRG.20079.1	TRUE	-4	FALSE	55	106.48,53.57	Not identified
ENSDARG00000004336	exoc4	MSTRG.20079.5	TRUE	-23	FALSE	9.13	106.48,53.57	Not identified
ENSDARG00000061600	tmem2	MSTRG.22826.2	TRUE	-25	FALSE	84.37	152.9,151.58	Pectin lyase-like
ENSDARG00000052697	fam172a	MSTRG.23313.3	TRUE	-195	FALSE	27.72	45.65,25.08	Not identified
ENSDARG00000105112	ntn1a	MSTRG.24322.4	TRUE	-53	FALSE	39.16	66.33,49.06	EGF/Laminin,Galactose-binding domain-like,EGF/Laminin,Galactose-binding domain-like
ENSDARG00000070074	lrp8	MSTRG.24490.2	TRUE	-26	FALSE	7.81	103.51,108.46,108.35,108.68	LDL receptor-like module,YWTD domain,Growth factor receptor domain
ENSDARG00000044924	gdf11	MSTRG.2465.1	TRUE	-269	FALSE	25.19	42.9,42.79	Cystine-knot cytokines
ENSDARG00000062220	plekha7b	MSTRG.25629.2	TRUE	-16	FALSE	11.66	143.77	PH domain-like,WW domain
ENSDARG00000011615	mybpc3	MSTRG.25733.8	TRUE	-8	FALSE	91.85	138.93,139.26,140.36,22.44,57.64	Immunoglobulin,Fibronectin type III,Immunoglobulin,Fibronectin type III
ENSDARG00000004714	tcf12	MSTRG.26096.14	TRUE	-74	FALSE	14.41	79.86,58.63,59.84,36.96,77.22	Not identified
ENSDARG00000051939	pcxb	MSTRG.26241.5	TRUE	-3	FALSE	43.78	129.91,51.92	Glutathione synthetase ATP-binding domain-like,PreATP-grasp domain,Rudiment single hybrid motif,Glutathione synthetase ATP-binding domain-like,PreATP-grasp domain,Rudiment single hybrid motif
ENSDARG00000051939	pcxb	MSTRG.26241.6	TRUE	-40	FALSE	39.16	129.91,51.92	Glutathione synthetase ATP-binding domain-like,PreATP-grasp domain,Rudiment single hybrid motif,Glutathione synthetase ATP-binding domain-like,PreATP-grasp domain,Rudiment single hybrid motif
ENSDARG00000059460	sbf2	MSTRG.26304.1	TRUE	-45	FALSE	6.82	208.78	(Phosphotyrosine protein) phosphatases II,PH domain-like
ENSDARG00000015156	fbln2	MSTRG.2647.2	TRUE	-20	FALSE	68.42	154.88,33.44,8.91	EGF/Laminin,Growth factor receptor domain
ENSDARG00000007172	plxna3	MSTRG.26716.3	TRUE	-9	FALSE	77.55	208.12,207.9	Sema domain,E set domains,GTPase activation domain, GAP,Plexin repeat,Sema domain,E set domains,GTPase activation domain, GAP,Plexin repeat
ENSDARG00000095859	ptch1	MSTRG.27235.2	TRUE	-80	FALSE	16.17	13.2	Not identified
ENSDARG00000088799	XXYLT1	MSTRG.2739.2	TRUE	-41	FALSE	24.75	42.57	Nucleotide-diphospho-sugar transferases
ENSDARG00000038446	nrp2b	MSTRG.27955.2	TRUE	-95	FALSE	19.14	101.2	Spermadhesin, CUB domain
ENSDARG00000039373	epha3	MSTRG.27988.2	TRUE	-2	FALSE	29.7	107.91	Protein kinase-like (PK-like),Galactose-binding domain-like,Fibronectin type III,SAM/Pointed domain
ENSDARG00000012942	itgb5	MSTRG.28113.3	TRUE	-107	FALSE	66.55	15.18,90.53,88.22,88.77	vWA-like,Integrin domains,Integrin beta tail domain,EGF/Laminin,Plexin repeat,vWA-like,Integrin domains,Integrin beta tail domain,EGF/Laminin,Plexin repeat,vWA-like,Integrin domains,Integrin beta tail domain,EGF/Laminin,Plexin repeat
ENSDARG00000062055	rnf38	MSTRG.283.2	TRUE	-11	FALSE	19.91	74.03	RING/U-box
ENSDARG00000036558	col18a1	MSTRG.28483.1	TRUE	-14	FALSE	3.52	148.39,180.95,152.13	C-type lectin-like,Concanavalin A-like lectins/glucanases
ENSDARG00000037196	ARID5B	MSTRG.3209.2	TRUE	-173	FALSE	21.23	114.84,0.99	ARID-like
ENSDARG00000077317	snx29	MSTRG.3432.1	TRUE	-55	FALSE	61.16	90.53	RUN domain-like,PX domain
ENSDARG00000031968	cpped1	MSTRG.3433.1	TRUE	-83	FALSE	13.42	33.99	Metallo-dependent phosphatases
ENSDARG00000021488	cyth1b	MSTRG.3710.3	TRUE	-91	FALSE	9.9	17.27,43.89	Sec7 domain
ENSDARG00000016934	ttyh2	MSTRG.3786.4	TRUE	2	FALSE	11.11	58.85,53.02	Not identified
ENSDARG00000062019	rufy2	MSTRG.4401.3	TRUE	-106	FALSE	58.08	76.78,69.52	RUN domain-like,FYVE/PHD zinc finger
ENSDARG00000078026	zcchc24	MSTRG.4561.2	TRUE	-183	FALSE	22.77	26.18	Retrovirus zinc finger-like domains
ENSDARG00000091513	si:dkey-22o12.2	MSTRG.506.2	TRUE	52	FALSE	6.38	29.59	Not identified
ENSDARG00000078942	enox2	MSTRG.5396.6	TRUE	-23	FALSE	1.65	74.8,74.69	RNA-binding domain, RBD
ENSDARG00000105120	gab2	MSTRG.6094.4	TRUE	-59	FALSE	15.95	73.26	PH domain-like
ENSDARG00000074526	zbtb16b	MSTRG.6234.2	TRUE	-29	FALSE	52.8	72.49	beta-beta-alpha zinc fingers,POZ domain,beta-beta-alpha zinc fingers,POZ domain
ENSDARG00000074526	zbtb16b	MSTRG.6234.3	TRUE	-62	FALSE	54.01	72.49	beta-beta-alpha zinc fingers,POZ domain,beta-beta-alpha zinc fingers,POZ domain
ENSDARG00000090764	bcas3	MSTRG.6406.2	TRUE	-4	FALSE	17.16	100.1,88.77	Tricorn protease domain 2
ENSDARG00000061904	fhod3b	MSTRG.7210.4	TRUE	-77	FALSE	15.18	166.76,35.09	ARM repeat
ENSDARG00000061335	galnt1	MSTRG.7419.3	TRUE	-10	FALSE	11.66	61.27	Nucleotide-diphospho-sugar transferases,Ricin B-like lectins,Nucleotide-diphospho-sugar transferases,Ricin B-like lectins
ENSDARG00000007918	ttc27	MSTRG.8477.3	TRUE	-3	FALSE	12.1	92.29	TPR-like
ENSDARG00000053713	ccdc88c	MSTRG.8783.2	TRUE	-30	FALSE	11	219.67	Hook domain
ENSDARG00000038863	bre	MSTRG.8806.4	TRUE	-15	FALSE	11.88	40.26,7.81,42.46	Not identified
ENSDARG00000102249	PEPD	MSTRG.9110.3	TRUE	-85	FALSE	4.73	54.78	Creatinase/aminopeptidase,Creatinase/prolidase N-terminal domain
ENSDARG00000007461	srgap1a	MSTRG.9322.3	TRUE	-72	FALSE	18.7	102.19,118.03	BAR/IMD domain-like,GTPase activation domain, GAP,SH3-domain
ENSDARG00000095086	cfdp1	MSTRG.9541.1	TRUE	-13	FALSE	25.74	34.32	Not identified
ENSDARG00000016676	gnao1a	MSTRG.9546.3	TRUE	-43	FALSE	11.55	38.94	P-loop containing nucleoside triphosphate hydrolases,Transducin (alpha subunit), insertion domain
ENSDARG00000061471	si:dkey-267l16.1	ENSDART00000132678	FALSE	Not determined	Not determined	-	121.11,0.11	-
ENSDARG00000099118	TRAPPC9	MSTRG.10111.4	FALSE	Not determined	Not determined	-	109.45,94.38	-
ENSDARG00000098916	krit1	MSTRG.10935.4	FALSE	Not determined	Not determined	-	81.51,49.17	-
ENSDARG00000007663	amph	MSTRG.11708.5	FALSE	Not determined	Not determined	-	84.26,86.24	-
ENSDARG00000004074	bach2b	MSTRG.12744.6	FALSE	Not determined	Not determined	-	90.53	-
ENSDARG00000032188	lrrc8aa	MSTRG.13595.3	FALSE	Not determined	Not determined	-	87.45	-
ENSDARG00000007184	zbtb16a	MSTRG.14004.5	FALSE	Not determined	Not determined	-	73.7,46.2	-
ENSDARG00000028661	cntfr	MSTRG.1440.2	FALSE	Not determined	Not determined	-	39.27	-
ENSDARG00000100196	si:dkey-1b17.7	MSTRG.14608.3	FALSE	Not determined	Not determined	-	40.81,31.02	-
ENSDARG00000059738	ptprsa	MSTRG.14693.7	FALSE	Not determined	Not determined	-	197.67,209.88,18.59	-
ENSDARG00000090230	tmem108	MSTRG.16678.3	FALSE	Not determined	Not determined	-	57.64	-
ENSDARG00000099149	hs3st3b1a	MSTRG.19304.3	FALSE	Not determined	Not determined	-	31.24,28.82,40.26	-
ENSDARG00000036541	rhbdf1a	MSTRG.19440.5	FALSE	Not determined	Not determined	-	98.23,94.27,13.75	-
ENSDARG00000036541	rhbdf1a	MSTRG.19440.6	FALSE	Not determined	Not determined	-	98.23,94.27,13.75	-
ENSDARG00000004336	exoc4	MSTRG.20079.2	FALSE	Not determined	Not determined	-	106.48,53.57	-
ENSDARG00000092154	tex264a	MSTRG.24666.2	FALSE	Not determined	Not determined	-	35.31	-
ENSDARG00000073688	NAV2 (1 of many)	MSTRG.25292.3	FALSE	Not determined	Not determined	-	251.68	-
ENSDARG00000052061	col4a6	MSTRG.26067.4	FALSE	Not determined	Not determined	-	188.54	-
ENSDARG00000102855	neo1a	MSTRG.26118.3	FALSE	Not determined	Not determined	-	157.52,157.08,0.33	-
ENSDARG00000009681	med27	MSTRG.26758.3	FALSE	Not determined	Not determined	-	34.21	-
ENSDARG00000000966	ncor2	MSTRG.27458.8	FALSE	Not determined	Not determined	-	254.65,248.82,0.22,257.51	-
ENSDARG00000079326	si:ch211-53f16.1	MSTRG.27610.4	FALSE	Not determined	Not determined	-	242.11,140.69	-
ENSDARG00000012824	itga3b	MSTRG.3178.2	FALSE	Not determined	Not determined	-	114.51	-
ENSDARG00000030733	b3gat2	MSTRG.4499.1	FALSE	Not determined	Not determined	-	34.76	-
ENSDARG00000033327	unc5b	MSTRG.4531.2	FALSE	Not determined	Not determined	-	102.19,103.4,3.52	-
ENSDARG00000032435	itga9	MSTRG.4910.3	FALSE	Not determined	Not determined	-	113.52	-
ENSDARG00000101949	numbl	MSTRG.6152.2	FALSE	Not determined	Not determined	-	67.98	-
ENSDARG00000088337	wu:fc34e06	MSTRG.660.6	FALSE	Not determined	Not determined	-	241.56	-
ENSDARG00000061335	galnt1	MSTRG.7419.2	FALSE	Not determined	Not determined	-	61.27	-
ENSDARG00000041483	paqr6	MSTRG.7837.3	FALSE	Not determined	Not determined	-	33.88,36.52	-
ENSDARG00000098141	supt3h	MSTRG.8141.5	FALSE	Not determined	Not determined	-	32.67,17.82,20.35	-
ENSDARG00000043643	ehbp1	MSTRG.8509.3	FALSE	Not determined	Not determined	-	130.13,140.14	-
ENSDARG00000015016	kif26ab	MSTRG.8904.5	FALSE	Not determined	Not determined	-	222.42	-
ENSDARG00000041449	spred1	MSTRG.9029.2	FALSE	Not determined	Not determined	-	43.01	-
ENSDARG00000040991	cttnbp2	MSTRG.9510.4	FALSE	Not determined	Not determined	-	173.03,156.97	-
ENSDARG00000038121	NA	MSTRG.9578.5	FALSE	Not determined	Not determined	-	65.23,33.77	-
ENSDARG00000074502	zmiz1a	MSTRG.4559.1	FALSE	Not determined	Not determined	-	26.77	-
ENSDARG00000074590	wdpcp	MSTRG.8513.2	FALSE	Not determined	Not determined	-	78.87	-
ENSDARG00000060372	plxna2	MSTRG.16221.4	FALSE	Not determined	Not determined	-	206.39	-
ENSDARG00000056346	acap1	MSTRG.16326.2	FALSE	Not determined	Not determined	-	-	-
ENSDARG00000102312	scn12ab	MSTRG.17245.1	FALSE	Not determined	Not determined	-	104.16	-
