## Supplemental Table 7 for "A conserved role for SFPQ in repression of pathogenic cryptic last exons"

### Sheet: CLE_list
Gene ID	Gene name	CLE Coordinate	Strand	DeltaPsi (sfpq-/- vs sfpqfl/fl)	Probability
ENSMUSG00000022494	Shisa9	chr16:11989993-11990084	+	0.81787	1
ENSMUSG00000056553	Ptprn2	chr12:116772770-116773330	+	0.7672	1
ENSMUSG00000040003	Magi2	chr5:20073076-20073309	+	0.73262	1
ENSMUSG00000073174	Gm29254	chr5:20073076-20073309	+	0.73262	1
ENSMUSG00000033569	Adgrb3	chr1:25802086-25803427	-	0.69874	1
ENSMUSG00000026335	Pam	chr1:98057973-98058838	-	0.69388	1
ENSMUSG00000041907	Gpr45	chr1:42961657-42961812	+	0.69115	0.997
ENSMUSG00000030621	Me3	chr7:89641027-89643673	+	0.68695	0.996
ENSMUSG00000044176	Spink10	chr18:62652196-62652349	+	0.66987	1
ENSMUSG00000042401	Crtac1	chr19:42387617-42391057	-	0.66862	1
ENSMUSG00000041961	Znrf3	chr11:5316718-5317699	-	0.66619	0.999
ENSMUSG00000026335	Pam	chr1:98080475-98080693	-	0.65662	1
ENSMUSG00000033854	Kcnk10	chr12:98456719-98456905	-	0.65643	1
ENSMUSG00000040003	Magi2	chr5:20003845-20004890	+	0.64549	1
ENSMUSG00000073174	Gm29254	chr5:20003845-20004890	+	0.64549	1
ENSMUSG00000032394	Igdcc3	chr9:65148264-65148459	+	0.61217	0.998
ENSMUSG00000025762	Larp1b	chr3:40980735-40980779	+	0.60523	0.982
ENSMUSG00000034912	Mdga2	chr12:67212530-67212801	-	0.60233	0.971
ENSMUSG00000020844	Nxn	chr11:76358803-76359286	-	0.59999	1
ENSMUSG00000053279	Aldh1a1	chr19:20555665-20556410	+	0.59675	0.98
ENSMUSG00000001120	Pcbp3	chr10:76856288-76856829	-	0.59546	1
ENSMUSG00000028790	Khdrbs1	chr4:129704315-129709616	-	0.59287	0.995
ENSMUSG00000038576	Susd4	chr1:182770094-182771799	+	0.5902	0.999
ENSMUSG00000024227	Pdzph1	chr17:58923630-58926375	-	0.57119	1
ENSMUSG00000035580	Kcnh8	chr17:52963806-52964034	+	0.56987	0.988
ENSMUSG00000059974	Ntm	chr9:29941548-29942102	-	0.56755	0.993
ENSMUSG00000085638	Gm15521	chr9:29941548-29942102	-	0.56755	0.993
ENSMUSG00000020770	Unk	chr11:116040993-116041050	+	0.56584	1
ENSMUSG00000034488	Edil3	chr13:88828383-88829891	+	0.56227	1
ENSMUSG00000085208	Brip1os	chr11:86215156-86215250	+	0.54748	0.987
ENSMUSG00000060568	Fam78b	chr1:167071935-167072135	+	0.53328	0.996
ENSMUSG00000022246	Rai14	chr15:10619933-10621170	-	0.53208	1
ENSMUSG00000071477	Zfp777	chr6:48045548-48045599	-	0.52836	0.97
ENSMUSG00000108101	Gm45738	chr6:48045548-48045599	-	0.52836	0.97
ENSMUSG00000045503	Sys1	chr2:164473641-164474467	+	0.52631	0.994
ENSMUSG00000090996	Gm20458	chr2:164473641-164474467	+	0.52631	0.994
ENSMUSG00000017734	Dbndd2	chr2:164473641-164474467	+	0.52631	0.994
ENSMUSG00000021838	Samd4	chr14:47017341-47017390	+	0.52616	1
ENSMUSG00000065979	Cpped1	chr16:11880385-11881122	-	0.52582	0.999
ENSMUSG00000046192	Iqub	chr6:24476761-24476824	-	0.52392	0.991
ENSMUSG00000027695	Pld1	chr3:28130740-28130795	+	0.51913	0.962
ENSMUSG00000038602	Slc35f1	chr10:52709612-52712573	+	0.519	1
ENSMUSG00000026442	Nfasc	chr1:132664856-132664964	-	0.5144	0.981
ENSMUSG00000022748	Cmss1	chr16:57561433-57561762	-	0.51204	1
ENSMUSG00000058589	Anks1b	chr10:90082509-90082591	+	0.5096	1
ENSMUSG00000020627	Klhl29	chr12:5258341-5258465	-	0.50237	0.975
ENSMUSG00000015112	Slc25a13	chr6:6068267-6068699	-	0.48862	0.988
ENSMUSG00000029763	Exoc4	chr6:33475997-33477149	+	0.48323	1
ENSMUSG00000027217	Tspan18	chr2:93311263-93311621	-	0.48167	1
ENSMUSG00000025939	Ube2w	chr1:16564338-16564468	-	0.48121	0.977
ENSMUSG00000022790	Igsf11	chr16:38923600-38924468	+	0.47964	0.993
ENSMUSG00000021458	2010111I01Rik	chr13:63286815-63286864	+	0.47375	0.999
ENSMUSG00000065475	Mir27b	chr13:63286815-63286864	+	0.47375	0.999
ENSMUSG00000105904	Mir24-1	chr13:63286815-63286864	+	0.47375	0.999
ENSMUSG00000039480	Nt5dc1	chr10:34397068-34397241	-	0.47099	0.997
ENSMUSG00000028354	Fmn2	chr1:174596213-174596792	+	0.46967	0.976
ENSMUSG00000048410	Zfp407	chr18:84538982-84541870	-	0.4608	1
ENSMUSG00000053141	Ptprt	chr2:162012015-162012200	-	0.46003	0.964
ENSMUSG00000039901	Armh3	chr19:45918399-45918806	-	0.45599	0.997
ENSMUSG00000024420	Zfp521	chr18:13923852-13924342	-	0.45148	0.966
ENSMUSG00000004233	Wars2	chr3:99152352-99156344	+	0.44284	1
ENSMUSG00000022240	Ctnnd2	chr15:30481581-30481700	+	0.4371	1
ENSMUSG00000027692	Tnik	chr3:28332418-28333524	+	0.43031	1
ENSMUSG00000028664	Ephb2	chr4:136750121-136750681	-	0.42168	1
ENSMUSG00000033216	Eefsec	chr6:88312693-88312808	-	0.4189	0.953
ENSMUSG00000061143	Maml3	chr3:52098576-52100155	-	0.41694	1
ENSMUSG00000018849	Wwc1	chr11:35970902-35973461	-	0.412	1
ENSMUSG00000046727	Cystm1	chr18:36393196-36393370	+	0.41106	1
ENSMUSG00000029120	Ppp2r2c	chr5:36913737-36914086	+	0.40707	1
ENSMUSG00000029563	Foxp2	chr6:14990122-14992517	+	0.40616	0.996
ENSMUSG00000085614	1700123M08Rik	chr4:11981462-11981661	+	0.39843	0.956
ENSMUSG00000061911	Myt1l	chr12:29572615-29573331	+	0.39473	1
ENSMUSG00000030199	Etv6	chr6:134115220-134115342	+	0.39245	1
ENSMUSG00000057637	Prdm2	chr4:143127344-143128974	-	0.39211	1
ENSMUSG00000061603	Akap6	chr12:52798944-52799085	+	0.3858	1
ENSMUSG00000022311	Csmd3	chr15:48619987-48620094	-	0.38483	0.971
ENSMUSG00000020546	Stxbp4	chr11:90562507-90563910	-	0.38066	1
ENSMUSG00000001672	Marveld3	chr8:109952911-109954741	-	0.37963	0.972
ENSMUSG00000057058	Skap1	chr11:96581183-96582691	+	0.37948	0.977
ENSMUSG00000024357	Sil1	chr18:35308249-35309215	-	0.37482	0.956
ENSMUSG00000041216	Clvs1	chr4:9358986-9360131	+	0.36356	1
ENSMUSG00000038302	Afg1l	chr10:42396020-42396376	-	0.36046	0.972
ENSMUSG00000031963	Bmper	chr9:23308622-23308711	+	0.36041	0.977
ENSMUSG00000028182	Lrriq3	chr3:155137362-155137748	+	0.35948	0.955
ENSMUSG00000029765	Plxna4	chr6:32308661-32309402	-	0.35754	1
ENSMUSG00000055067	Smyd3	chr1:179508307-179509135	-	0.35737	1
ENSMUSG00000039842	Mcph1	chr8:18705537-18705651	+	0.35437	1
ENSMUSG00000024535	Snx24	chr18:53277305-53277478	+	0.33942	1
ENSMUSG00000052613	Pcdh15	chr10:73822879-73823132	+	0.33487	0.966
ENSMUSG00000022306	Zfpm2	chr15:40901691-40901758	+	0.33457	1
ENSMUSG00000052783	Grk4	chr5:34698863-34701082	+	0.3329	0.965
ENSMUSG00000063063	Ctnna2	chr6:77975134-77978777	-	0.32629	1
ENSMUSG00000061838	Suclg2	chr6:95563328-95563856	-	0.32534	1
ENSMUSG00000035314	Gdpd5	chr7:99391864-99392224	+	0.31824	0.982
ENSMUSG00000035392	Dennd1a	chr2:38123386-38124836	-	0.31247	0.998
ENSMUSG00000026743	Mllt10	chr2:18186609-18186857	+	0.31141	0.963
ENSMUSG00000006191	Cdkal1	chr13:29478633-29478708	-	0.30819	0.985
ENSMUSG00000052331	Ankrd44	chr1:54877596-54877821	-	0.30796	1
ENSMUSG00000039578	Ccser1	chr6:61469717-61470265	+	0.30209	0.996
ENSMUSG00000041658	Rragb	chrX:153171216-153171943	+	0.29815	0.975
ENSMUSG00000041649	Klf8	chrX:153171216-153171943	+	0.29815	0.975
ENSMUSG00000052516	Robo2	chr16:74287464-74288514	-	0.29571	1
ENSMUSG00000024251	Thada	chr17:84288948-84289211	-	0.2836	0.977
ENSMUSG00000038417	Fig4	chr10:41217806-41218376	-	0.27711	1
ENSMUSG00000054733	Msra	chr14:64307848-64307922	-	0.27612	1
ENSMUSG00000034780	B3galt1	chr2:67595498-67596531	+	0.27549	1
ENSMUSG00000032436	Cmtm7	chr9:114770721-114771210	-	0.27361	0.996
ENSMUSG00000058318	Phf21a	chr2:92255662-92258647	+	0.27324	1
ENSMUSG00000038570	Saxo2	chr7:82646168-82646460	-	0.27146	0.963
ENSMUSG00000020961	Ston2	chr12:91682578-91683545	-	0.27107	1
ENSMUSG00000090722	Gm8378	chr12:91682578-91683545	-	0.27107	1
ENSMUSG00000085741	5430405H02Rik	chr2:156852430-156852690	-	0.27104	0.989
ENSMUSG00000002845	Tmem39a	chr16:38578644-38578667	+	0.26466	0.957
ENSMUSG00000089862	Umad1	chr6:8280221-8280788	+	0.26305	0.997
ENSMUSG00000107705	Gm45062	chr6:8280221-8280788	+	0.26305	0.997
ENSMUSG00000029638	Glcci1	chr6:8280221-8280788	+	0.26305	0.997
ENSMUSG00000048747	E130114P18Rik	chr4:97575887-97576020	-	0.25858	0.985
ENSMUSG00000068284	Usf3	chr16:44180792-44181213	+	0.25578	0.957
ENSMUSG00000029763	Exoc4	chr6:33873938-33874181	+	0.25558	0.999
ENSMUSG00000051910	Sox6	chr7:115651709-115652142	-	0.25121	1
ENSMUSG00000020546	Stxbp4	chr11:90532383-90533421	-	0.2451	0.999
ENSMUSG00000064138	Fam172a	chr13:77837232-77840521	+	0.24233	0.998
ENSMUSG00000056367	Actr3b	chr5:25777003-25777340	+	0.24109	0.975
ENSMUSG00000022300	Dcaf13	chr15:39246863-39246987	+	0.24029	0.999
ENSMUSG00000037386	Rims2	chr15:39246863-39246987	+	0.24029	0.999
ENSMUSG00000044229	Nxpe4	chr9:48200100-48200277	+	0.2399	0.996
ENSMUSG00000026142	Rhbdd1	chr1:82379577-82379779	+	0.23707	0.953
ENSMUSG00000004383	Large1	chr8:73016745-73017561	-	0.23704	1
ENSMUSG00000033981	Gria2	chr3:80800036-80800745	-	0.23593	0.999
ENSMUSG00000093226	Gm25749	chr3:80800036-80800745	-	0.23593	0.999
ENSMUSG00000024639	Gnaq	chr19:16226254-16226507	+	0.23577	1
ENSMUSG00000024548	Setbp1	chr18:79067491-79068242	-	0.23576	0.956
ENSMUSG00000027108	Ola1	chr2:73137527-73137655	-	0.23046	1
ENSMUSG00000053825	Ppfia2	chr10:106776415-106777999	+	0.22947	0.994
ENSMUSG00000033420	Antxr1	chr6:87212992-87213057	-	0.2258	0.955
ENSMUSG00000022772	Senp5	chr16:31975822-31976029	-	0.2146	0.952
ENSMUSG00000003992	Ssbp2	chr13:91657319-91657776	+	0.21407	0.998
ENSMUSG00000027130	Slc12a6	chr2:112294765-112295039	+	0.20851	1
ENSMUSG00000096764	Gm21985	chr2:112294765-112295039	+	0.20851	1
ENSMUSG00000027132	Katnbl1	chr2:112294765-112295039	+	0.20851	1
ENSMUSG00000030350	Prmt8	chr6:127723955-127724058	-	0.20613	0.997
ENSMUSG00000034557	Zfyve9	chr4:108708878-108709087	-	0.20408	0.991
ENSMUSG00000022240	Ctnnd2	chr15:30504304-30504438	+	0.20269	0.985
ENSMUSG00000053580	Tanc2	chr11:105716894-105718105	+	0.20241	0.993
