## Supplemental Table 8 for "A conserved role for SFPQ in repression of pathogenic cryptic last exons"

### Sheet: increasedCLE_dPSI10
Gene ID	Gene name	CLE coordinate	Strand	DeltaPsi (VCP vs Ctrl)	Probability	Development stage
ENSG00000101161	PRPF6	chr20:62612803-62612998	+	0.69545	0.999	iPSC
ENSG00000197462	AC005276.1	chr7:125647914-125648187	+	0.51381	0.971	iPSC
MSTRG.10329	Not annotated	chr13:51754413-51756908	+	0.37329	0.814	iPSC
ENSG00000113657	DPYSL3	chr5:146826932-146827058	-	0.36553	0.968	iPSC
MSTRG.23663	Not annotated	chr2:224570045-224570072	-	0.329	0.881	iPSC
ENSG00000147133	TAF1	chrX:70640994-70641021	+	0.2829	0.877	iPSC
MSTRG.42477	Not annotated	chrX:113293687-113294698	+	0.25845	0.931	iPSC
ENSG00000165630	PRPF18	chr10:13655128-13655166	+	0.25178	0.836	iPSC
ENSG00000162971	TYW5	chr2:200804664-200804681	-	0.24495	0.836	iPSC
ENSG00000183196	CHST6	chr16:75522435-75522507	-	0.23874	0.84	iPSC
ENSG00000149231	CCDC82	chr11:96087120-96091783	-	0.23847	0.861	iPSC
ENSG00000107036	KIAA1432	chr9:5736335-5736366	+	0.2326	0.808	iPSC
ENSG00000167807	CTD-2369P2.10	chr19:10434806-10434827	-	0.23239	0.892	iPSC
ENSG00000064703	DDX20	chr1:112307024-112307047	+	0.21599	0.817	iPSC
ENSG00000088367	EPB41L1	chr20:34816694-34816722	+	0.20861	0.832	iPSC
ENSG00000127914	AKAP9	chr7:91610187-91610225	+	0.20775	0.816	iPSC
ENSG00000144357	UBR3	chr2:170910329-170910405	+	0.19722	0.839	iPSC
ENSG00000134207	SYT6	chr1:114677658-114679687	-	0.1969	0.834	iPSC
ENSG00000112893	MAN2A1	chr5:109130596-109130626	+	0.15684	0.801	iPSC
ENSG00000139364	TMEM132B	chr12:126128252-126128437	+	0.53472	0.983	NPC
ENSG00000009335	UBE3C	chr7:157025098-157028917	+	0.4846	0.978	NPC
ENSG00000101161	PRPF6	chr20:62612803-62612998	+	0.36463	0.972	NPC
ENSG00000175221	MED16	chr19:879448-879560	-	0.32877	0.878	NPC
ENSG00000100578	KIAA0586	chr14:58980914-58982534	+	0.28277	0.851	NPC
ENSG00000184677	ZBTB40	chr1:22850214-22850236	+	0.26723	0.886	NPC
ENSG00000164253	WDR41	chr5:76737574-76737723	-	0.25842	0.848	NPC
ENSG00000127463	EMC1	chr1:19569604-19570009	-	0.24242	0.827	NPC
ENSG00000161671	EMC10	chr19:50981722-50981745	+	0.22678	0.843	NPC
ENSG00000056487	PHF21B	chr22:45285879-45285904	-	0.20899	0.852	NPC
ENSG00000100994	PYGB	chr20:25268664-25268773	+	0.1998	0.821	NPC
ENSG00000142449	FBN3	chr19:8141459-8141503	-	0.19518	0.836	NPC
ENSG00000162971	TYW5	chr2:200804664-200804681	-	0.17767	0.812	NPC
ENSG00000113657	DPYSL3	chr5:146826932-146827058	-	0.16559	0.825	NPC
ENSG00000240303	ACAD11	chr3:132316276-132316871	-	0.42357	0.947	pMN
ENSG00000101161	PRPF6	chr20:62612803-62612998	+	0.35206	0.958	pMN
ENSG00000142449	FBN3	chr19:8141459-8141503	-	0.29941	0.869	pMN
ENSG00000046889	PREX2	chr8:68996981-68997579	+	0.27404	0.893	pMN
ENSG00000006453	BAIAP2L1	chr7:97939637-97939663	-	0.25825	0.88	pMN
ENSG00000186001	LRCH3	chr3:197558811-197559010	+	0.25208	0.809	pMN
ENSG00000160961	ZNF333	chr19:14820394-14821362	+	0.24431	0.804	pMN
ENSG00000117000	RLF	chr1:40667600-40667627	+	0.24132	0.89	pMN
ENSG00000105663	KMT2B	chr19:36219265-36219287	+	0.24075	0.842	pMN
ENSG00000254765	RP11-1H15.1	chr11:9861390-9861433	-	0.23671	0.842	pMN
ENSG00000223745	RP4-717I23.3	chr1:93791856-93791974	-	0.21673	0.824	pMN
ENSG00000124406	ATP8A1	chr4:42504818-42504841	-	0.20772	0.807	pMN
ENSG00000126226	PCID2	chr13:113837048-113838342	-	0.20295	0.881	pMN
ENSG00000213390	ARHGAP19	chr10:98987820-98987847	-	0.19202	0.878	pMN
ENSG00000124789	NUP153	chr6:17633230-17633809	-	0.1908	0.865	pMN
ENSG00000145241	CENPC	chr4:68403659-68403694	-	0.18801	0.847	pMN
ENSG00000168434	COG7	chr16:23449782-23449871	-	0.18068	0.863	pMN
ENSG00000146966	DENND2A	chr7:140254390-140254428	-	0.17909	0.853	pMN
ENSG00000165661	QSOX2	chr9:139101234-139101520	-	0.16771	0.816	pMN
ENSG00000165495	PKNOX2	chr11:125299127-125299346	+	0.16477	0.836	pMN
ENSG00000145781	COMMD10	chr5:115428920-115429071	+	0.16298	0.807	pMN
ENSG00000154556	SORBS2	chr4:186846846-186846868	-	0.37657	0.892	MN
ENSG00000152117	AC093838.4	chr2:132269288-132273006	+	0.30908	0.894	MN
ENSG00000046889	PREX2	chr8:68996981-68997579	+	0.27307	0.829	MN
ENSG00000182150	ERCC6L2	chr9:98743843-98744264	+	0.23749	0.833	MN
ENSG00000159556	ISL2	chr15:76633939-76633972	+	0.23542	0.847	MN
ENSG00000177150	FAM210A	chr18:13668035-13668052	-	0.22327	0.81	MN
ENSG00000101464	PIGU	chr20:33180639-33180672	-	0.19317	0.805	MN
ENSG00000080345	RIF1	chr2:152325568-152325622	+	0.14496	0.811	MN
ENSG00000089847	ANKRD24	chr19:4210493-4210532	+	0.54113	0.981	mMN
ENSG00000160282	FTCD	chr21:47559515-47560284	-	0.50554	0.99	mMN
ENSG00000123130	ACOT9	chrX:23748517-23748548	-	0.44818	0.95	mMN
ENSG00000136068	FLNB	chr3:58085365-58085436	+	0.36064	0.942	mMN
ENSG00000175221	MED16	chr19:879448-879560	-	0.34737	0.896	mMN
ENSG00000197816	CCDC180	chr9:100121681-100121806	+	0.29142	0.875	mMN
ENSG00000083750	RRAGB	chrX:55778679-55778960	+	0.28587	0.891	mMN
ENSG00000123352	SPATS2	chr12:49916963-49917082	+	0.27192	0.885	mMN
ENSG00000143919	CAMKMT	chr2:44968375-44969011	+	0.2617	0.852	mMN
ENSG00000205664	RP11-706O15.1	chrX:3738117-3738158	-	0.23176	0.88	mMN
ENSG00000203780	FANK1	chr10:127695617-127695644	+	0.21298	0.847	mMN
ENSG00000135549	PKIB	chr6:122902910-122902989	+	0.20869	0.819	mMN
ENSG00000251129	RP11-734I18.1	chr4:32185090-32185336	+	0.20831	0.87	mMN
ENSG00000113657	DPYSL3	chr5:146826932-146827058	-	0.11112	0.907	mMN
