## Supplemental Table 9 for "A conserved role for SFPQ in repression of pathogenic cryptic last exons"

### Sheet: Sheet1
Primer name	Sequence 5' -> 3'
epha4b_int3_qPCR_F2	ACAGTTTATTGGTTGCAAGCCA
epha4b_int3_qPCR_R2	TAGCCAGCACTCAAGTCCTT
epha4b_int3_qPCR_F3	CCTCTTCTGCACTGTTAGTACC
epha4b_int3_qPCR_R3	CATCAACACCGCAGCAAGT
epha4b_int3_qPCR_F4	TGGTTTCTCACACTTGCTGC
epha4b_int3_qPCR_R4	CTGTACCAAGAGCTCTGACCT
epha4b_int3_qPCR_F5	GGTGTTGATGCCCAGGAGA
epha4b_int3_qPCR_R5	CCGTGGAGGCTATTCAGTG
epha4b_int3_qPCR_F6	CTGCACTGAATAGCCTCCAC
epha4b_int3_qPCR_R6	TGAGTCCATTAGCACCTACCT
epha4b_ex3a_qPCR_F1	GGTAATGGTGACCCCTCCTT
epha4b_ex3a_qPCR_R1	ACGTTTCTCAGAGACAGTTGG
epha4b_ex3a_qPCR_F2	CCAACTGTCTCTGAGAAACGT
epha4b_ex3a_qPCR_R2	ACAACACGTAGCCAAGCCTA
epha4b_ex3a_qPCR_F3	CGTCAACGCTTCTCATTTGGA
epha4b_ex3a_qPCR_R3	ACACATTTATGCAGGACGGTC
epha4b_ex3a_qPCR_F4	TCAGCATATGTTTGTCCAGGAC
epha4b_ex3a_qPCR_R4	CCTCTTTGCCGTGGACAAC
epha4b_ex3a_qPCR_F5	GGGTTTTCTCAGATGACGCA
epha4b_ex3a_qPCR_R5	GCCACATACACAGACAAGCC
nbeaa_int1_F1	ATATTTGGGTTATTGGTGCTTCC
nbeaa_int1_R1	CAATCCCATGAAGCAGTGCA
nbeaa_int1_F2	GTTACCTGTTTGCCCACACA
nbeaa_int1_R2	TGAGGTTGTAAAGGTGCTCAA
nbeaa_int1_F3	TGCACAATCACTTACACTTTTGG
nbeaa_int1_R3	GGTCATTCCCAGATGTTGATGT
nbeaa_int1_F4	TCTTGATTCACCTCGGCTTG
nbeaa_int1_R4	TTTTCACCCTTAATCAATGTGGTATT
nbeaa_int1_F5	GTACAAACTAGCCAAGCGTTT
nbeaa_int1_R5	GTTTACTCACGACTACAGATAAGACT
nbeaa_ex2a_F6	ATCGAGCCCATATTGCGGAT
nbeaa_ex2a_R6	AGAGACAGAAAGTGAGGAGCT
nbeaa_ex2a_F7	TCACTTTCTGTCTCTTTGTGTTAAGT
nbeaa_ex2a_R7	ATCGACAGCAGGTTTGACAC
nbeaa_ex2a_F8	AATGGCGTCTCTAAATGTTTAACA
nbeaa_ex2a_R8	GTTTCATTTCACTCCTGCTTCA
nbeaa_ex2a_F9	ACATGAATTGAAATGAAGCAGGAG
nbeaa_ex2a_R9	TGTGCACTAGTTATTTCCAGATTTT
nbeaa_ex2a_F10	TCCCTTGAGTGTAAAATCCTTGT
nbeaa_ex2a_R10	TGCTGTCTGGGGAATGTACT
sema5b_int1_F1	GGCTGGAAAACTGAGACTGC
sema5b_int1_R1	TTGGGTTGCCTACTCGTTCT
sema5b_int1_F2	ATATGTGAGGGCGCTGGAAC
sema5b_int1_R2	AGGAGGCTGAGAATAGACAAGT
sema5b_int1_F3	ACTTGTCTATTCTCAGCCTCCT
sema5b_int1_R3	CACAAACCAATGCAAGCAACA
sema5b_int1_F4	TGCTTGATTTGTCTTCGCGA
sema5b_int1_R4	CGCTTAGCCTACAAGACTCG
sema5b_ex2a_F5	GGCAGATAATACACAAACGCC
sema5b_ex2a_R5	TTGCAGTTAAAGCTCCACGG
sema5b_ex2a_F6	TGAAGCAGCTAATCAGGGCC
sema5b_ex2a_R6	GGAACAGATTTGGCCGACTC
sema5b_ex2a_F7	TCACATTGTTGGGTAAGTAGGGA
sema5b_ex2a_R7	TGTCCTGGGAGAGTTTGTGA
sema5b_ex2a_F8	AGGTTCGCTGTTAGGCTGAT
sema5b_ex2a_R8	TGAAGCATGTGAATAAGCAAACA
